# THE FAM53C/DYRK1A axis regulates the G1/S transition of the cell cycle

**DOI:** 10.1101/2024.12.10.627280

**Authors:** Taylar Hammond, Jong Bin Choi, Miles W. Membreño, Janos Demeter, Roy Ng, Debadrita Bhattacharya, Thuyen N. Nguyen, Griffin G. Hartmann, Caterina I Colón, Carine Bossard, Jan M. Skotheim, Peter K. Jackson, Anca Pasca, Seth M. Rubin, Julien Sage

## Abstract

A growing number of therapies are being developed to target the cell cycle machinery for the treatment of cancer and other human diseases. Consequently, a greater understanding of the factors regulating cell cycle progression becomes essential to help enhance the response to these new therapies. Here, using data from the Cancer Dependency Map, we identified FAM53C as a new regulator of cell cycle progression. We found that FAM53C is critical for this cell cycle transition and that it acts upstream of the CyclinD-CDK4/6-RB axis and of p53 in the regulation of the G1/S transition. By mass spectrometry, biochemical, and cellular assays, we identified and validated DYRK1A as a cell cycle kinase that is inhibited by and directly interacts with FAM53C. Consistent with the role for FAM53C identified in cells in culture, *FAM53C* knockout human cortical organoids display increased cell cycle arrest and growth defects. *Fam53C* knockout mice show minor behavioral phenotypes. Because DYRK1A dysregulation contributes to developmental disorders such as Down syndrome as well as tumorigenesis, future strategies aiming at regulating FAM53C activity may benefit a broad range of patients.
