## Supplementary material for "THE FAM53C/DYRK1A axis regulates the G1/S transition of the cell cycle": Table S4

### Sheet: Table S4 Read Me
Table S4: Term enrichment analysis for top FAM53C candidate interactors
Enrichr analysis for the top 66 candidate FAM53C interactors (p-value<0.05).
KEGG_2021_Human

### Sheet: KEGG_2021_Human_table
Term	Overlap	P-value	Adjusted P-value	Old P-value	Old Adjusted P-value	Odds Ratio	Combined Score	Genes
Cell cycle	9/124	2.77355e-10	2.82902e-08	0	0	27.2114	598.807	YWHAE;YWHAQ;YWHAB;CDK4;PLK1;YWHAZ;YWHAG;YWHAH;MAD2L1
Oocyte meiosis	8/129	1.00986e-08	5.15028e-07	0	0	22.5854	415.816	YWHAE;YWHAQ;YWHAB;PLK1;YWHAZ;YWHAG;YWHAH;MAD2L1
Hepatitis C	8/157	4.70688e-08	1.60034e-06	0	0	18.3152	309.008	YWHAE;YWHAQ;YWHAB;CDK4;PSME3;YWHAZ;YWHAG;YWHAH
Viral carcinogenesis	7/203	4.69432e-06	0.000119705	0	0	11.9479	146.591	YWHAE;YWHAQ;YWHAB;CDK4;YWHAZ;YWHAG;YWHAH
Hippo signaling pathway	6/163	1.62084e-05	0.000330652	0	0	12.5968	138.943	YWHAE;YWHAQ;YWHAB;YWHAZ;YWHAG;YWHAH
PI3K-Akt signaling pathway	7/354	0.000162963	0.00277037	0	0	6.69706	58.4117	YWHAE;YWHAQ;YWHAB;CDK4;YWHAZ;YWHAG;YWHAH
Proteasome	2/46	0.0101099	0.133972	0	0	14.1264	64.9002	PSMB2;PSME3
Estrogen signaling pathway	3/137	0.0105076	0.133972	0	0	7.03625	32.0547	KRT17;KRT15;CTSD
Glutathione metabolism	2/57	0.0152318	0.167789	0	0	11.2949	47.262	GGCT;GSTP1
Hepatitis B	3/162	0.0164499	0.167789	0	0	5.92243	24.326	YWHAQ;YWHAB;YWHAZ
Renal cell carcinoma	2/69	0.021831	0.202433	0	0	9.26632	35.4383	ELOB;ELOC
Pathways in cancer	5/531	0.0307646	0.240355	0	0	3.02437	10.529	JUP;CDK4;GSTP1;ELOB;ELOC
Amyotrophic lateral sclerosis	4/364	0.0321861	0.240355	0	0	3.50789	12.0539	TUBB2A;PSMB2;CAT;PFN2
Human immunodeficiency virus 1 infection	3/212	0.03299	0.240355	0	0	4.49419	15.3322	CFL1;ELOB;ELOC
IL-17 signaling pathway	2/94	0.0385986	0.250833	0	0	6.73981	21.935	S100A9;S100A7
Staphylococcus aureus infection	2/95	0.0393464	0.250833	0	0	6.667	21.5701	KRT17;KRT15
Progesterone-mediated oocyte maturation	2/100	0.0431674	0.253488	0	0	6.32526	19.8782	PLK1;MAD2L1
Amoebiasis	2/102	0.0447332	0.253488	0	0	6.19813	19.2578	SERPINB3;HSPB1
HIF-1 signaling pathway	2/109	0.0503762	0.27044	0	0	5.7906	17.3037	ELOB;ELOC
One carbon pool by folate	1/20	0.0640005	0.323268	0	0	16.1255	44.3268	MTHFD2
FoxO signaling pathway	2/131	0.0696236	0.323268	0	0	4.79772	12.7843	CAT;PLK1
Pathways of neurodegeneration	4/475	0.0717632	0.323268	0	0	2.66598	7.02322	TUBB2A;PSMB2;CAT;CAPN1
Mismatch repair	1/23	0.073246	0.323268	0	0	13.9245	36.3976	SSBP1
Ubiquitin mediated proteolysis	2/140	0.0780915	0.323268	0	0	4.48279	11.4306	ELOB;ELOC
Apoptosis	2/142	0.0800157	0.323268	0	0	4.4183	11.1586	CAPN1;CTSD
Folate biosynthesis	1/26	0.0824016	0.323268	0	0	12.2517	30.5821	GGH
Spliceosome	2/150	0.087858	0.331908	0	0	4.17779	10.1605	SNRPE;RBM22
Cellular senescence	2/156	0.0938852	0.332276	0	0	4.0138	9.49537	CDK4;CAPN1
Glyoxylate and dicarboxylate metabolism	1/30	0.0944705	0.332276	0	0	10.5597	24.9152	CAT
Hepatocellular carcinoma	2/168	0.106284	0.347052	0	0	3.72139	8.34202	CDK4;GSTP1
Nicotinate and nicotinamide metabolism	1/35	0.109337	0.347052	0	0	9.00452	19.9299	PNP
Protein processing in endoplasmic reticulum	2/171	0.10945	0.347052	0	0	3.65477	8.08541	SSR4;CAPN1
DNA replication	1/36	0.112281	0.347052	0	0	8.74681	19.1271	SSBP1
Alzheimer disease	3/369	0.122469	0.357681	0	0	2.54593	5.34618	TUBB2A;PSMB2;CAPN1
Bladder cancer	1/41	0.12686	0.357681	0	0	7.65154	15.7979	CDK4
Homologous recombination	1/41	0.12686	0.357681	0	0	7.65154	15.7979	SSBP1
Tryptophan metabolism	1/42	0.129747	0.357681	0	0	7.46454	15.2438	CAT
Valine, leucine and isoleucine degradation	1/48	0.146874	0.393572	0	0	6.50966	12.4867	MCCC2
Regulation of actin cytoskeleton	2/218	0.16186	0.393572	0	0	2.85272	5.19486	CFL1;PFN2
Human T-cell leukemia virus 1 infection	2/219	0.163022	0.393572	0	0	2.83943	5.15035	CDK4;MAD2L1
Pyrimidine metabolism	1/56	0.169195	0.393572	0	0	5.56056	9.87946	PNP
VEGF signaling pathway	1/59	0.177416	0.393572	0	0	5.27215	9.11689	HSPB1
Shigellosis	2/246	0.194908	0.393572	0	0	2.52177	4.12368	CAPN1;PFN2
Salmonella infection	2/249	0.198502	0.393572	0	0	2.49076	4.02745	TUBB2A;PFN2
Parkinson disease	2/249	0.198502	0.393572	0	0	2.49076	4.02745	TUBB2A;PSMB2
Acute myeloid leukemia	1/67	0.19895	0.393572	0	0	4.63124	7.47806	JUP
Melanoma	1/72	0.212126	0.393572	0	0	4.30401	6.6737	CDK4
Non-small cell lung cancer	1/72	0.212126	0.393572	0	0	4.30401	6.6737	CDK4
p53 signaling pathway	1/73	0.214735	0.393572	0	0	4.24402	6.52879	CDK4
Inositol phosphate metabolism	1/73	0.214735	0.393572	0	0	4.24402	6.52879	CDIPT
PPAR signaling pathway	1/74	0.217336	0.393572	0	0	4.18567	6.38864	FABP5
Glioma	1/75	0.219928	0.393572	0	0	4.1289	6.25303	CDK4
Chronic myeloid leukemia	1/76	0.222512	0.393572	0	0	4.07364	6.12176	CDK4
Metabolism of xenobiotics by cytochrome P450	1/76	0.222512	0.393572	0	0	4.07364	6.12176	GSTP1
Pancreatic cancer	1/76	0.222512	0.393572	0	0	4.07364	6.12176	CDK4
Pertussis	1/76	0.222512	0.393572	0	0	4.07364	6.12176	CFL1
Arrhythmogenic right ventricular cardiomyopathy	1/77	0.225088	0.393572	0	0	4.01984	5.99465	JUP
Prion disease	2/273	0.227521	0.393572	0	0	2.26741	3.35693	TUBB2A;PSMB2
Antigen processing and presentation	1/78	0.227655	0.393572	0	0	3.96743	5.8715	PSME3
Peroxisome	1/82	0.23784	0.404327	0	0	3.77075	5.4154	CAT
Gap junction	1/88	0.252869	0.422117	0	0	3.50964	4.82534	TUBB2A
Small cell lung cancer	1/92	0.262727	0.422117	0	0	3.35469	4.48402	CDK4
Huntington disease	2/306	0.267863	0.422117	0	0	2.01789	2.65812	TUBB2A;PSMB2
Fc gamma R-mediated phagocytosis	1/97	0.274868	0.422117	0	0	3.17917	4.10578	CFL1
Phosphatidylinositol signaling system	1/97	0.274868	0.422117	0	0	3.17917	4.10578	CDIPT
Prostate cancer	1/97	0.274868	0.422117	0	0	3.17917	4.10578	GSTP1
Glycerophospholipid metabolism	1/98	0.277273	0.422117	0	0	3.14623	4.03584	CDIPT
AGE-RAGE signaling pathway in diabetic complications	1/100	0.282059	0.423088	0	0	3.08236	3.90116	CDK4
Longevity regulating pathway	1/102	0.286813	0.423984	0	0	3.02102	3.77303	CAT
T cell receptor signaling pathway	1/104	0.291536	0.42481	0	0	2.96206	3.65101	CDK4
Drug metabolism	1/108	0.300891	0.426262	0	0	2.85075	3.42378	GSTP1
Ribosome biogenesis in eukaryotes	1/108	0.300891	0.426262	0	0	2.85075	3.42378	FBL
Sphingolipid signaling pathway	1/119	0.325993	0.446394	0	0	2.58357	2.89587	CTSD
Neurotrophin signaling pathway	1/119	0.325993	0.446394	0	0	2.58357	2.89587	YWHAE
AMPK signaling pathway	1/120	0.328231	0.446394	0	0	2.56173	2.85387	EEF2
Lysosome	1/128	0.34587	0.461043	0	0	2.39939	2.54742	CTSD
Purine metabolism	1/129	0.348042	0.461043	0	0	2.38053	2.51248	PNP
Autophagy	1/137	0.365169	0.47096	0	0	2.23959	2.25616	CTSD
Fluid shear stress and atherosclerosis	1/139	0.369381	0.47096	0	0	2.20691	2.19792	GSTP1
Measles	1/139	0.369381	0.47096	0	0	2.20691	2.19792	CDK4
Spinocerebellar ataxia	1/143	0.377722	0.47565	0	0	2.14431	2.0877	PSMB2
Breast cancer	1/147	0.385955	0.476909	0	0	2.08514	1.98513	CDK4
Gastric cancer	1/149	0.390031	0.476909	0	0	2.05676	1.9365	JUP
Phagosome	1/152	0.396095	0.476909	0	0	2.01559	1.86664	TUBB2A
Oxytocin signaling pathway	1/154	0.400104	0.476909	0	0	1.98904	1.82202	EEF2
Cushing syndrome	1/155	0.402099	0.476909	0	0	1.97602	1.80027	CDK4
Necroptosis	1/159	0.410014	0.480707	0	0	1.92561	1.7168	CAPN1
Tight junction	1/169	0.429353	0.497659	0	0	1.81007	1.53037	CDK4
Influenza A	1/172	0.435032	0.498576	0	0	1.77805	1.47993	CDK4
Tuberculosis	1/180	0.449905	0.502863	0	0	1.69789	1.35614	CTSD
NOD-like receptor signaling pathway	1/181	0.451737	0.502863	0	0	1.68838	1.34168	YWHAE
Axon guidance	1/182	0.453563	0.502863	0	0	1.67896	1.32743	CFL1
Transcriptional misregulation in cancer	1/192	0.471494	0.513532	0	0	1.59025	1.19563	JUP
Kaposi sarcoma-associated herpesvirus infection	1/193	0.473255	0.513532	0	0	1.58189	1.18345	CDK4
Pathogenic Escherichia coli infection	1/197	0.480241	0.515628	0	0	1.54929	1.13635	TUBB2A
Epstein-Barr virus infection	1/202	0.488846	0.515836	0	0	1.51037	1.08098	CDK4
Diabetic cardiomyopathy	1/203	0.49055	0.515836	0	0	1.50282	1.07035	CTSD
Rap1 signaling pathway	1/210	0.502323	0.522826	0	0	1.45197	0.999699	PFN2
Human cytomegalovirus infection	1/225	0.526654	0.542614	0	0	1.35371	0.868012	CDK4
Chemical carcinogenesis	1/239	0.548305	0.559271	0	0	1.27317	0.76508	GSTP1
MAPK signaling pathway	1/294	0.624315	0.630496	0	0	1.03129	0.485844	HSPB1
Human papillomavirus infection	1/331	0.668208	0.668208	0	0	0.913939	0.36846	CDK4
